# Homologs of circadian clock proteins impact the metabolic switch between light and dark growth in the cyanobacterium *Synechocystis* sp. PCC 6803

**DOI:** 10.1101/2021.04.21.440780

**Authors:** Nina M. Scheurer, Yogeswari Rajarathinam, Stefan Timm, Christin Köbler, Joachim Kopka, Martin Hagemann, Annegret Wilde

## Abstract

The putative circadian clock system of the facultative heterotrophic cyanobacterial strain *Synechocystis* sp. PCC 6803 comprises the following three Kai-based systems: a KaiABC-based potential oscillator that is linked to the SasA-RpaA two-component output pathway and two additional KaiBC systems without a cognate KaiA component. Mutants lacking the genes encoding the KaiAB1C1 components or the response regulator RpaA show reduced growth in light/dark cycles and do not show heterotrophic growth in the dark. In the present study, the effect of these mutations on central metabolism was analyzed by targeted and nontargeted metabolite profiling. The strongest metabolic changes were observed in the dark in Δ*rpaA* and, to a lesser extent, in the Δ*kaiAB1C1* mutant. These observations included the overaccumulation of 2-phosphoglycolate, which correlated with the overaccumulation of the RbcL subunit in the mutants, and taken together, these data suggest enhanced RubisCO activity in the dark. The imbalanced carbon metabolism in the Δ*rpaA* mutant extended to the pyruvate family of amino acids, which showed increased accumulation in the dark. Hence, the deletion of the response regulator *rpaA* had a more pronounced effect on metabolism than the deletion of the *kai* genes. The larger impact of the *rpaA* mutation is in agreement with previous transcriptomic analyses and likely relates to a KaiAB1C1-independent function as a transcription factor. Collectively, our data demonstrate an important role of homologs of clock proteins in *Synechocystis* for balanced carbon and nitrogen metabolism during light-to-dark transitions.
