## Supplementary Table S1 for "Homologs of circadian clock proteins impact the metabolic switch between light and dark growth in the cyanobacterium *Synechocystis* sp. PCC 6803"

### Sheet: Legend
Supplementary Table S1. Relative abundances (white/gray heat map columns D-I) compared to fold changes (FC) in metabolite concentrations in the light phase compared to the dark phase (blue/red scoring and values in columns K-Q). All annotated metabolites are listed. Fold changes were calculated separately for each mutant and wild type. The significance of the observed FC was scored by the Tukey t…

### Sheet: Supplemental Table S1
No.	Metabolite	Technology	Relative Abundance							Relative Change (Light/ Dark)				Relative Change (L/D fold change)			x	Significance (P)				Average abundance for LC-MS measurements (ng/OD750)							Standard deviation for LC-MS measurements (ng)
			WT_light	WT_dark	ΔkaiAB1C1_light	ΔkaiAB1C1_dark	ΔrpaA_light	ΔrpaA_dark		WT	ΔkaiAB1C1	ΔrpaA		WT	ΔkaiAB1C1	ΔrpaA	x	WT	ΔkaiAB1C1	ΔrpaA		WT L	WT D	ΔkaiAB1C1 L	ΔkaiAB1C1 D	ΔrpaA L	ΔrpaA D		WT L	WT D	ΔkaiAB1C1 L	ΔkaiAB1C1 D	ΔrpaA L	ΔrpaA D
	L/D-group I																x
60	Glycolic acid-2-phosphate	GC-MS	0.136555	-	0.302127	0.319498	0.785566	0.744877		+	ns	ns		+	0.945631	1.05463	x	-	0.999303	0.999998		relative abundance measured
65	Glucopyranose [-H20]	GC-MS	0.808893	0.228209	0.39579	0.398445	0.542609	0.389259		+	ns	ns		3.54452	0.993336	1.39395	x	0.00135223	0.999123	0.636851		relative abundance measured
6	Threonine	LC-MS	0.767843	0.55298	0.808804	0.735804	0.947043	0.872416		+	ns	ns		1.38856	1.09921	1.08554	x	0.00170123	0.671441	0.704215		82.434	59.3667	86.8314	78.9943	101.672	93.6608		2.8539	1.59403	2.09157	7.70771	2.18699	10.0527
3	Alanine	LC-MS	0.822727	0.203458	0.9251	0.260483	0.589479	0.611114		+	+	ns		4.04373	3.55147	0.964597	x	4.37081e-07	1.50082e-06	0.999286		163.196	40.3578	183.503	51.6694	116.929	121.22		11.9324	7.99113	4.76788	19.8159	10.7841	6.87664
11	Valine	LC-MS	0.583915	0.162832	0.679831	0.284286	0.834807	0.531252		+	+	ns		3.586	2.39136	1.57139	x	7.18696e-05	0.00190544	0.117577		35.2229	9.82233	41.0087	17.1487	50.3571	32.0461		2.40975	1.04232	3.73799	2.07651	7.07824	8.02238
14	Isoleucine	LC-MS	0.393546	0.128919	0.448901	0.213023	0.600396	0.818411		+	+	ns		3.05265	2.10729	0.733612	x	0.000266314	0.00830737	0.536176		15.7393	5.15593	17.9531	8.51951	24.0119	32.7311		1.05605	0.958434	1.49889	1.90456	4.00173	7.30362
15	Leucine	LC-MS	0.698059	0.112008	0.635636	0.188595	0.894389	0.634598		+	+	ns		6.23223	3.37039	1.40938	x	1.2901e-07	1.18219e-05	0.191288		28.5978	4.5887	26.0405	7.72626	36.6409	25.9979		2.39996	0.723825	1.35796	3.7071	4.37559	2.19165
12	Methionine	LC-MS	0.832507	0.157805	0.757199	0.331943	0.687126	0.489332		+	+	ns		5.27554	2.28111	1.40421	x	0.000305399	0.0449842	0.545981		20.8861	3.95904	18.9967	8.32784	17.2387	12.2764		3.57794	0.520773	2.21839	0.409391	2.07924	4.81462
40	Homoserine	GC-MS	0.231026	0.0771892	0.67358	0.0881838	0.675811	0.758705		+	+	ns		2.99299	7.63837	0.890742	x	0.00407528	1.26369e-05	0.997869		relative abundance measured
16	Phenylalanine	LC-MS	0.44028	0.173931	0.615061	0.304613	0.789406	0.63918		+	+	ns		2.53135	2.01916	1.23503	x	0.00182749	0.0133078	0.80596		14.6414	5.78402	20.4537	10.1298	26.2515	21.2558		2.49678	0.736645	1.58128	0.709018	5.64476	4.66279
22	Citrulline	LC-MS	0.398872	0.0576798	0.53062	0.119099	0.47961	0.154764		+	+	ns		6.91528	4.4553	3.09898	x	0.0018363	0.012665	0.172525		361.71	52.3059	481.184	108.003	434.926	140.345		96.875	3.08538	3.51675	72.3998	333.875	47.2575
23	GSH	LC-MS	0.888417	0.525765	0.961244	0.491163	0.569544	0.802557		+	+	ns		1.68976	1.95708	0.709661	x	0.032455	0.00558653	0.275172		207.027	122.519	223.998	114.455	132.72	187.019		5.70901	19.03	23.2724	10.8417	21.9374	34.9784
79	A277004	GC-MS	0.289436	-	0.609682	-	0.608101	0.837664		+	+	ns		+	+	0.725949		-	-	0.177322		relative abundance measured
63	Glyceric acid-3-phosphate	LC-MS	0.139017	0.063738	0.351314	0.243684	0.824442	0.185534		+	ns	+		2.18107	1.44168	4.44362	x	0.0137653	0.412177	4.24509e-05		325.027	149.022	821.387	570.679	1927.58	433.786		54.1449	4.50456	77.026	113.79	468.979	115.295
31	Aconitate	LC-MS	0.890289	0.49617	0.596857	0.531525	0.747755	0.424625		+	ns	+		1.79432	1.12291	1.76097	x	0.0136816	0.952515	0.0189561		relative abundance measured
10	Arginine	LC-MS	0.356892	0.0849456	0.2643	0.0782043	0.651289	0.0928634		+	+	+		4.20141	3.37961	7.0134	x	0.00175351	0.00489154	8.55826e-05		331.736	78.9581	245.671	72.6919	605.382	86.3178		109.781	6.26303	12.6965	33.9994	235.728	26.4362
51	Aspartate	LC-MS	0.335976	0.119666	0.399545	0.084541	0.911846	0.307127		+	+	+		2.80762	4.72605	2.96895	x	0.000229673	3.74267e-06	0.0001084		190.505	67.853	226.55	47.4146	517.034	174.147		21.3857	9.92408	5.84801	20.892	45.6257	47.0973
7	Proline	LC-MS	0.289634	0.0474297	0.413546	0.0550956	0.679066	0.0884175		+	+	+		6.10659	7.50597	7.68022	x	0.000390023	0.000162249	0.000194813		51.0138	8.35389	72.8386	9.70409	119.605	15.5731		7.17406	1.15779	0.89933	19.7924	52.302	3.94643
	L/D-group II																x
66	Sucrose	GC-MS	0.00672343	0.43059	0.0288676	0.0445012	0.0775247	0.0796479		-	ns	ns		0.0156145	0.648693	0.973343	x	0.0471773	0.947513	0.998696		relative abundance measured
4	Glycine	LC-MS	0.334025	0.894549	0.467904	0.746806	0.360659	0.413384		-	ns	ns		0.3734	0.62654	0.872455	x	0.00314933	0.244166	0.992925		62.7826	168.137	87.9462	140.368	67.7886	77.6987		11.2766	14.3682	3.33071	5.29894	18.3986	26.2709
34	Phosphoric acid monomethyl ester	GC-MS	0.372025	0.758588	0.735326	0.898283	0.689756	0.672117		-	ns	ns		0.490417	0.81859	1.02624	x	0.00159761	0.650954	0.998361		relative abundance measured
52	Erythronic acid	GC-MS	0.527741	0.808721	0.661496	0.848911	0.68967	0.594396		-	ns	ns		0.652562	0.779229	1.16029	x	0.0222549	0.294816	0.727286		relative abundance measured
36	Thymine	GC-MS	0.503062	0.837213	0.77759	0.773975	0.890821	0.811604		-	ns	ns		0.600877	1.00467	1.0976	x	0.0156062	0.999988	0.960652		relative abundance measured
43	Lactic acid	GC-MS	-	0.439625	0.0707846	0.0513781	0.0921682	0.0872582		-	ns	ns		-	1.37772	1.05627	x	-	0.999951	0.99949		relative abundance measured
55	Tartaric acid	GC-MS	-	0.300581	0.516851	0.277502	0.277588	0.31138		-	ns	ns		-	1.86251	0.891476	x	-	0.772662	0.99859		relative abundance measured
46	Hexanoic acid	GC-MS	-	0.251244	0.713213	0.360228	0.137962	0.0570013		-	ns	ns		-	1.97989	2.42033	x	-	0.891171	0.507285		relative abundance measured
35	Glycerol	GC-MS	-	0.412539	0.354689	0.0664506	0.0151332	0.142519		-	ns	ns		-	5.33763	0.106184	x	-	0.92471	0.488882		relative abundance measured
78	A260006	GC-MS	-	0.647126	0.696716	0.351438	0.160974	0.25956		-	ns	ns		-	1.98247	0.620179		-	0.294957	0.845272		relative abundance measured
80	A278013	GC-MS	-	0.667454	0.745339	0.334601	0.163022	0.246311		-	ns	ns		-	2.22755	0.661856		-	0.9785	0.842019		relative abundance measured
69	A128004	GC-MS	-	0.618405	0.413376	0.213214	-	-		-	ns	ns		-	1.93879	NA		-	0.702347	1		relative abundance measured
49	Fumaric acid	GC-MS	0.16822	0.550414	0.226105	0.838601	0.244833	0.491769		-	-	ns		0.305625	0.269621	0.497862	x	0.00993821	0.00363898	0.356407		relative abundance measured
74	A184003	GC-MS	0.230113	0.839862	0.220502	0.752961	0.308473	0.249651		-	-	ns		0.273989	0.292847	1.23562		0.00310987	0.00500495	0.847792		relative abundance measured
75	A184005	GC-MS	0.157812	0.888104	-	0.818591	0.304316	0.445494		-	-	ns		0.177695	-	0.683098		0.000341528	-	0.507027		relative abundance measured
73	A151008	GC-MS	-	0.450482	0.448678	0.616605	-	0.0201936		-	ns	-		-	0.727658	-		-	0.984483	-		relative abundance measured
24	CMP	LC-MS	0.530956	0.771574	0.598024	0.897222	0.700288	0.671325		ns	-	ns		0.688147	0.666528	1.04314	x	0.0518299	0.0330816	0.99261		relative abundance measured
50	Malic acid	GC-MS	0.106409	0.561135	0.144552	0.858579	0.109859	0.420789		-	-	-		0.189632	0.168361	0.261079	x	0.0002026	0.000111806	0.00337106		relative abundance measured
	L/D-group III																x
71	A141017	GC-MS	0.663582	-	0.898575	-	-	0.904463		+	+	-		+	+	-		-	-	-		relative abundance measured
38	Glutamic acid	GC-MS	0.278088	0.0571221	0.320038	0.0267878	0.274317	0.76269		+	+	-		4.86831	11.9471	0.35967	x	0.00730553	0.000169386	0.043227		relative abundance measured
	L/D-group IV																x
44	Pyruvic acid	GC-MS	-	0.702388	0.501175	0.407325	0.195662	-		-	ns	+		-	1.23041	+	x	-	0.949354	-		relative abundance measured
9	Histidine	LC-MS	0.262975	0.577744	0.436477	0.800191	0.769475	0.404401		-	ns	+		0.455176	0.545466	1.90275	x	0.00966605	0.0500594	0.0407863		11.5697	25.4181	19.203	35.2047	33.8533	17.7918		0.880812	1.48778	5.27325	3.38854	8.76267	3.84629
	L/D-group V																x
5	Glutamine	LC-MS	0.238388	0.135941	0.284514	0.028892	0.480035	0.126885		ns	+	ns		1.75361	9.84751	3.78322	x	0.746667	0.00143477	0.106647		183.343	104.552	218.819	22.2207	369.193	97.5869		34.8869	18.9602	4.50347	52.0108	282.794	43.1621
8	Lysine	LC-MS	0.278268	0.134843	0.279829	0.0244812	0.473157	0.111275		ns	+	ns		2.06365	11.4303	4.25216	x	0.558139	0.000902712	0.0836913		168.131	81.4727	169.074	14.7917	285.884	67.2326		28.6138	11.887	5.10486	32.3274	225.149	29.9314
41	Ornithine-1,5-lactam	GC-MS	0.121338	0.0472885	0.226734	0.0420161	0.496251	0.0659294		ns	+	+		2.5659	5.39636	7.527	x	0.283185	0.00881761	0.00435393		relative abundance measured
42	N-Acetyl-glutamic acid.	GC-MS	0.292183	0.260891	0.397089	0.132521	0.628936	0.0680367		ns	ns	+		1.11994	2.99643	9.24407	x	0.999425	0.153906	0.000759149		relative abundance measured
18	Isocitrate + Citrate	LC-MS	0.853277	0.576532	0.800565	0.670478	0.945048	0.555197		ns	ns	+		1.48002	1.19402	1.70218	x	0.061747	0.623044	0.0105646		1482.75	1001.85	1391.15	1165.1	1642.22	964.773		133.171	157.866	236.791	82.39	117.918	66.4767
26	TMP	LC-MS	0.845498	0.684438	0.817457	0.664152	0.928803	0.706469		ns	ns	+		1.23532	1.23083	1.31471	x	0.155961	0.179592	0.0434944		relative abundance measured
	L/D-group VI (no significant L/D response)
1	Asparagine	LC-MS	0.638215	0.428811	0.679619	0.345343	0.868972	0.343361		ns	ns	ns		1.48833	1.96795	2.53078		0.800143	0.339683	0.0575632		10.4976	7.05328	11.1787	5.68036	14.2932	5.64776		3.44843	2.08983	1.06453	2.30791	2.21101	2.37212
2	Serine	LC-MS	0.420942	0.426654	0.530096	0.511162	0.82921	0.627193		ns	ns	ns		0.986611	1.03704	1.3221		0.999999	0.999796	0.345214		74.6284	75.6411	93.9802	90.6234	147.01	111.195		8.42256	10.1564	8.27019	11.2653	25.6782	10.6163
13	Tyrosine	LC-MS	0.388473	0.427262	0.584652	0.537487	0.801682	0.525879		ns	ns	ns		0.909216	1.08775	1.52446		0.993395	0.983711	0.11191		11.6606	12.8249	17.5492	16.1335	24.0637	15.7851		0.470844	2.38645	2.93514	1.86279	4.26902	1.72272
17	Tryptophan	LC-MS	0.402303	0.484706	0.517341	0.404908	0.611521	0.816499		ns	ns	ns		0.829996	1.27767	0.748955		0.905057	0.708285	0.534359		4.74974	5.72261	6.10791	4.78049	7.21984	9.63988		0.604557	0.986894	0.905115	0.742549	1.84204	1.61533
37	Cysteine	GC-MS	0.505087	0.792685	0.617103	0.800681	0.651436	0.890175		ns	ns	ns		0.637186	0.770723	0.731806		0.12147	0.528195	0.37982		relative abundance measured
21	Ornithine	LC-MS	0.276787	0.152807	0.269031	0.202606	0.548505	0.657293		ns	ns	ns		1.81135	1.32785	0.834491		0.271273	0.865291	0.960122		71.3881	39.4116	69.3876	52.2556	141.469	169.527		13.4656	7.87514	8.44531	6.00454	63.3953	62.8427
20	AMP	LC-MS	0.543661	0.469696	0.781316	0.579092	0.851735	0.497139		ns	ns	ns		1.15747	1.34921	1.71327		0.968302	0.541573	0.113468		654.933	565.829	941.23	697.616	1026.06	598.889		75.2455	73.0095	192.863	239.763	81.7145	113.371
25	GMP	LC-MS	0.37662	0.480931	0.404519	0.699266	0.467863	0.365297		ns	ns	ns		0.783107	0.578492	1.28077		0.739833	0.0898126	0.629134		relative abundance measured
59	Deoxycytidine 5'-monophosphoric acid	GC-MS	0.473418	0.552029	0.660965	0.555942	0.851888	0.759335		ns	ns	ns		0.857596	1.18891	1.12189		0.973651	0.988251	0.978336		relative abundance measured
27	Inosine	LC-MS	0.453643	0.369765	0.438645	0.672228	0.4086	0.743442		ns	ns	ns		1.22684	0.652524	0.549606		0.997425	0.870695	0.588082		relative abundance measured
28	Cytidine	LC-MS	0.185462	0.154455	0.109111	0.672667	0.0631141	0.510413		ns	ns	ns		1.20075	0.162207	0.123653		1	0.198165	0.380345		relative abundance measured
29	Adenine	LC-MS	0.318975	0.256755	0.401854	0.46164	0.424021	0.609229		ns	ns	ns		1.24233	0.870492	0.695997		0.991307	0.999937	0.994637		relative abundance measured
30	Adenosine	LC-MS	0.436855	0.359586	0.420121	0.658143	0.387103	0.739529		ns	ns	ns		1.21488	0.638343	0.523445		0.997719	0.841506	0.503265		relative abundance measured
32	FMN	LC-MS	0.394789	0.414158	0.63226	0.810355	0.728971	0.809767		ns	ns	ns		0.953235	0.780227	0.900223		0.999818	0.597407	0.994132		relative abundance measured
33	Phosphoric acid	GC-MS	0.314446	0.532449	0.53589	0.911241	0.699871	0.564866		ns	ns	ns		0.590565	0.588088	1.239		0.0823935	0.0749022	0.749089		relative abundance measured
39	β-Alanine	GC-MS	0.0561499	0.183435	0.303062	0.391611	0.87171	0.84838		ns	ns	ns		0.306102	0.773884	1.0275		0.0719305	0.827759	0.999976		relative abundance measured
45	Glycolic acid	GC-MS	0.147281	0.479969	0.422661	0.355399	0.777737	0.348104		ns	ns	ns		0.306854	1.18926	2.23421		0.165055	0.959229	0.272048		relative abundance measured
47	3-Hydroxy-butanoic acid	GC-MS	0.0928452	0.0780452	0.585865	0.0698462	0.0321018	0.000981456		ns	ns	ns		1.18963	8.38793	32.7083		0.999968	0.686332	0.378262		relative abundance measured
48	Glyceric acid	GC-MS	0.476695	0.386227	0.610078	0.535464	0.788138	0.63863		ns	ns	ns		1.23424	1.13934	1.23411		0.970647	0.99853	0.811716		relative abundance measured
53	2-Isopropyl-Malic acid	GC-MS	0.47317	0.582549	0.113474	0.0809327	0.196315	0.828022		ns	ns	ns		0.812241	1.40207	0.237089		0.999997	0.981463	0.0934211		relative abundance measured
19	Succinic acid	GC-MS	0.551412	0.86209	0.469991	0.714173	0.409945	0.645969		ns	ns	ns		0.639622	0.658091	0.634621		0.228691	0.309261	0.248093		relative abundance measured
54	2-Oxo-glutaric acid	GC-MS	0.267213	0.602086	0.260023	0.400342	0.383116	0.451821		ns	ns	ns		0.443812	0.649503	0.847938		0.76552	0.91209	0.998419		relative abundance measured
56	2-Methyl-citric acid	GC-MS	0.466807	0.313284	0.353687	0.243336	0.549821	0.365623		ns	ns	ns		1.49004	1.45349	1.50379		0.843426	0.897697	0.814522		relative abundance measured
57	1,3-Dihydroxyaceton	GC-MS	-	-	0.512179	0.372246	-	-		ns	ns	ns		NA	1.37592	NA		1	0.903947	1		relative abundance measured
58	Uracil	GC-MS	0.316605	0.508283	0.694931	0.850669	0.713968	0.706302		ns	ns	ns		0.622892	0.816923	1.01085		0.361929	0.95251	0.999995		relative abundance measured
61	Phosphoenolpyruvic acid	GC-MS	0.131173	0.171353	0.273232	0.400598	0.66209	0.584242		ns	ns	ns		0.765514	0.68206	1.13325		0.920897	0.633165	0.937522		relative abundance measured
62	Glyceric acid-2-phosphate	GC-MS	0.327528	0.475692	0.708164	0.658711	0.867625	0.633848		ns	ns	ns		0.688529	1.07508	1.36882		0.438954	0.999392	0.404659		relative abundance measured
64	Ribulose /Xylulose	GC-MS	0.525395	0.597366	0.623827	0.60753	0.984001	0.888141		ns	ns	ns		0.879519	1.02682	1.10793		0.588136	0.998143	0.748636		relative abundance measured
67	A114002	GC-MS	0.0303147	0.484295	0.517664	0.461183	0.251167	0.28609		ns	ns	ns		0.0625955	1.12247	0.877931		0.053942	0.99892	0.993688		relative abundance measured
68	A125004	GC-MS	0.43939	0.662856	0.841811	0.615398	0.696808	0.687622		ns	ns	ns		0.662874	1.36791	1.01336		0.970971	0.893577	0.999907		relative abundance measured
70	A142003	GC-MS	0.141593	0.441542	0.299924	0.260362	0.266857	0.331035		ns	ns	ns		0.320678	1.15195	0.80613		0.621594	0.999678	0.996649		relative abundance measured
72	A145008	GC-MS	0.288094	0.5115	0.618973	0.660303	0.536703	0.437992		ns	ns	ns		0.563234	0.937406	1.22537		0.944385	1	0.987889		relative abundance measured
76	A190021	GC-MS	1	0.355212	0.628334	0.274857	0.321154	0.612513		ns	ns	ns		2.81522	2.28604	0.524322		0.775639	0.820604	0.801195		relative abundance measured
77	A197004	GC-MS	0.309843	0.686808	0.479051	0.329529	0.201264	0.424223		ns	ns	ns		0.451134	1.45374	0.47443		0.801556	0.949786	0.633182		relative abundance measured
			not detected (-)							not significant (ns) red (>2-FC), light red (<2-FC) blue (<0.5-FC), light blue (>0.5-FC)				not available (NA) red (10-FC) white (0-FC) blue (0.1-FC)			x	presence/ absence ( - )
