## Supplementary Table S2 for "Homologs of circadian clock proteins impact the metabolic switch between light and dark growth in the cyanobacterium *Synechocystis* sp. PCC 6803"

### Sheet: Legend
Supplementary Table S2. Relative abundances (white/gray heat map columns D-I) compared to fold changes (FC) of metabolite concentrations in the mutants compared to wild type (blue/red scoring and values in columns K-Q). All annotated metabolites with significant FCs are listed. FCs were calculated separately in the light and dark phases. The significance of the observed FC was scored by the Tukey…

### Sheet: Supplemental Table S2
Metabolite	Technology	Relative Abundance							Relative Change (Mutant/WT)					Relative Change (Mutant/WT fold change)					Significance (P)
		WT_light	WT_dark	ΔkaiAB1C1_light	ΔkaiAB1C1_dark	ΔrpaA_light	ΔrpaA_dark		ΔkaiAB1C1 vs WT_light	ΔkaiAB1C1 vs WT_dark	ΔrpaA vs WT_light	ΔrpaA vs WT_dark		ΔkaiAB1C1 vs WT_light	ΔkaiAB1C1 vs WT_dark	ΔrpaA vs WT_light	ΔrpaA vs WT_dark		ΔkaiAB1C1 vs WT_light	ΔkaiAB1C1 vs WT_dark	ΔrpaA vs WT_light	ΔrpaA vs WT_dark
Significant FC
Uracil	GC-MS	0.316605	0.508283	0.694931	0.850669	0.713968	0.706302		+		+			2.19494	1.67361	2.25507	1.38958		0.0436951	0.298739	0.035375	0.741408
Thymine	GC-MS	0.503062	0.837213	0.77759	0.773975	0.890821	0.811604		+		+			1.54571	0.924466	1.7708	0.969412		0.0414379	0.975171	0.00772452	0.998555
Phosphoric acid monomethyl ester	GC-MS	0.372025	0.758588	0.735326	0.898283	0.689756	0.672117		+		+			1.97655	1.18415	1.85406	0.88601		0.00211803	0.750747	0.00464124	0.886434
Lactic acid	GC-MS	-	0.439625	0.0707846	0.0513781	0.0921682	0.0872582		+		+			+	0.116868	+	0.198483		-	0.192162	-	0.405671
Glycerol	GC-MS	-	0.412539	0.354689	0.0664506	0.0151332	0.142519		+		+			+	0.161077	+	0.345468		-	0.871954	-	0.997049
A278013	GC-MS	-	0.667454	0.745339	0.334601	0.163022	0.246311		+		+			+	0.501309	+	0.369031		-	0.988163	-	0.224747
A260006	GC-MS	-	0.647126	0.696716	0.351438	0.160974	0.25956		+		+			+	0.543074	+	0.401096		-	0.382906	-	0.353418
Tartaric acid	GC-MS	-	0.300581	0.516851	0.277502	0.277588	0.31138		+		+			+	0.92322	+	1.03593		-	0.999879	-	0.999997
Hexanoic acid	GC-MS	-	0.251244	0.713213	0.360228	0.137962	0.0570013		+		+			+	1.43378	+	0.226877		-	0.966144	-	0.303212
Pyruvic acid	GC-MS	-	0.702388	0.501175	0.407325	0.195662	-		+		+	-		+	0.579915	+	-		-	0.658026	-	-
A114002	GC-MS	0.0303147	0.484295	0.517664	0.461183	0.251167	0.28609		+					17.0764	0.952279	8.28534	0.590735		0.048886	0.999633	0.195005	0.999191
A128004	GC-MS	-	0.618405	0.413376	0.213214	-	-		+			-		+	0.34478	NA	-		-	0.368972	1	-
A151008	GC-MS	-	0.450482	0.448678	0.616605	-	0.0201936		+			-		+	1.36877	NA	0.0448266		-	0.743668	1	0.0223076
beta-Alanine	GC-MS	0.0561499	0.183435	0.303062	0.391611	0.87171	0.84838		+		+	+		5.39736	2.13487	15.5247	4.62495		0.0124947	0.129673	0.000220558	0.00163588
Homoserine	GC-MS	0.231026	0.0771892	0.67358	0.0881838	0.675811	0.758705		+		+	+		2.9156	1.14244	2.92525	9.82917		0.00592979	0.996372	0.00614067	4.76535e-06
A277004	GC-MS	0.289436	-	0.609682	-	0.608101	0.837664		+		+	+		2.10645	NA	2.10098	+		0.000550177	1	0.00060498	-
1,3-Dihydroxyaceton	GC-MS	-	-	0.512179	0.372246	-	-		+	+				+	+	NA	NA		-	-	1	1
Glyceric acid-3-phosphate	LC-MS	0.139017	0.063738	0.351314	0.243684	0.824442	0.185534		+	+	+	+		2.52713	3.82322	5.93052	2.91089		0.00321376	0.000129794	7.58835e-06	0.00130879
Glycolic acid-2-phosphate	GC-MS	0.136555	-	0.302127	0.319498	0.785566	0.744877			+	+	+		2.21249	+	5.75273	+		0.330491	-	0.00972435	-
Threonine	LC-MS	0.767843	0.55298	0.808804	0.735804	0.947043	0.872416			+	+	+		1.05335	1.33062	1.23338	1.57766		0.96192	0.00522257	0.0420707	9.11048e-05
FMN	LC-MS	0.394789	0.414158	0.63226	0.810355	0.728971	0.809767			+	+	+		1.60151	1.95663	1.84648	1.95522		0.0948749	0.0094721	0.0218574	0.0138616
Phosphoenolpyruvic acid	GC-MS	0.131173	0.171353	0.273232	0.400598	0.66209	0.584242				+	+		2.08299	2.33785	5.04745	3.40958		0.19404	0.0747701	0.000772791	0.0156864
Aspartate	LC-MS	0.335976	0.119666	0.399545	0.084541	0.911846	0.307127				+	+		1.1892	0.706474	2.71402	2.56654		0.856868	0.294515	0.0003247	0.000724602
Ribulose /Xylulose	GC-MS	0.525395	0.597366	0.623827	0.60753	0.984001	0.888141				+	+		1.18735	1.01702	1.87288	1.48676		0.318546	0.999996	4.22406e-05	0.0031586
Glyceric acid-2-phosphate	GC-MS	0.327528	0.475692	0.708164	0.658711	0.867625	0.633848				+			2.16215	1.38474	2.64901	1.33248		0.0884328	0.643986	0.00394871	0.750223
Glycolic acid	GC-MS	0.147281	0.479969	0.422661	0.355399	0.777737	0.348104				+			2.86977	0.740462	5.28065	0.725263		0.253311	0.871019	0.0328008	0.782672
Phosphoric acid	GC-MS	0.314446	0.532449	0.53589	0.911241	0.699871	0.564866				+			1.70424	1.71141	2.22573	1.06088		0.0802255	0.0729209	0.00568401	0.999865
Histidine	LC-MS	0.262975	0.577744	0.436477	0.800191	0.769475	0.404401				+			1.65977	1.38503	2.92604	0.699965		0.143567	0.536099	0.00104271	0.350353
Tyrosine	LC-MS	0.388473	0.427262	0.584652	0.537487	0.801682	0.525879				+			1.505	1.25798	2.06367	1.23081		0.123536	0.604804	0.00359641	0.654
Serine	LC-MS	0.420942	0.426654	0.530096	0.511162	0.82921	0.627193				+			1.25931	1.19807	1.96989	1.47003		0.498367	0.69218	0.00213913	0.0808101
Glutamic acid	GC-MS	0.278088	0.0571221	0.320038	0.0267878	0.274317	0.76269					+		1.15085	0.468958	0.986439	13.3519		0.999682	0.312696	0.989074	0.000100798
Alanine	LC-MS	0.822727	0.203458	0.9251	0.260483	0.589479	0.611114					+		1.12443	1.28028	0.716494	3.00364		0.912877	0.269624	0.104644	5.67817e-06
Isoleucine	LC-MS	0.393546	0.128919	0.448901	0.213023	0.600396	0.818411					+		1.14065	1.65237	1.5256	6.34823		0.971089	0.0953436	0.227616	1.86036e-06
Leucine	LC-MS	0.698059	0.112008	0.635636	0.188595	0.894389	0.634598			+		+		0.910577	1.68376	1.28125	5.66565		0.970499	0.0210227	0.491848	2.36657e-07
Valine	LC-MS	0.583915	0.162832	0.679831	0.284286	0.834807	0.531252					+		1.16426	1.74589	1.42967	3.26258		0.936541	0.067017	0.356696	0.000199777
Methionine	LC-MS	0.832507	0.157805	0.757199	0.331943	0.687126	0.489332					+		0.90954	2.1035	0.825369	3.10086		0.999463	0.122862	0.974517	0.0142657
Ornithine	LC-MS	0.276787	0.152807	0.269031	0.202606	0.548505	0.657293					+		0.971977	1.32589	1.98169	4.30145		1	0.868794	0.262004	0.00170173
Phenylalanine	LC-MS	0.44028	0.173931	0.615061	0.304613	0.789406	0.63918					+		1.39698	1.75135	1.79297	3.67492		0.384339	0.0612529	0.0518298	8.83939e-05
A141017	GC-MS	0.663582	-	0.898575	-	-	0.904463				-	+		1.35413	NA	-	+		0.10172	1	-	-
A184005	GC-MS	0.157812	0.888104	-	0.818591	0.304316	0.445494		-			-		-	0.921729	1.92835	0.501624		-	0.987645	0.157703	0.017748
Glutamine	LC-MS	0.238388	0.135941	0.284514	0.028892	0.480035	0.126885			-				1.19349	0.212533	2.01367	0.933382		0.99851	0.0254607	0.884169	0.996551
Lysine	LC-MS	0.278268	0.134843	0.279829	0.0244812	0.473157	0.111275			-				1.00561	0.181554	1.70036	0.825217		1	0.0138576	0.989837	0.969013
2-Isopropyl-Malic acid	GC-MS	0.47317	0.582549	0.113474	0.0809327	0.196315	0.828022			-				0.239816	0.138929	0.414893	1.42138		0.402901	0.0379309	0.690413	0.954056
Glycine	LC-MS	0.334025	0.894549	0.467904	0.746806	0.360659	0.413384					-		1.4008	0.834841	1.07974	0.462114		0.51854	0.941489	0.999606	0.0125997
N-Acetyl-glutamic acid.	GC-MS	0.292183	0.260891	0.397089	0.132521	0.628936	0.0680367					-		1.35904	0.507955	2.15254	0.260786		0.975981	0.596461	0.609895	0.0168962
A184003	GC-MS	0.230113	0.839862	0.220502	0.752961	0.308473	0.249651					-		0.958232	0.896529	1.34052	0.297252		0.999981	0.996978	0.904238	0.00247139
		not detected (-)							not significant (ns) red (>2-FC), light red (<2-FC) blue (<0.5-FC), light blue (>0.5-FC)					not available (NA) red (10-FC) white (0-FC) blue (0.1-FC)					presence/ absence ( - )
