## Supplementary Table S3 for "Homologs of circadian clock proteins impact the metabolic switch between light and dark growth in the cyanobacterium *Synechocystis* sp. PCC 6803"

### Sheet: Legend
Supplementary Table S3. Relative fold changes (FC) and absolute abundances of NAD, NADP, and NADPH and the NADPH/NADP and NADP/NAD ratios in the light phase compared to the dark phase (L_D FC sheet) and in mutants compared to WT (Mutant_WT sheet). The significance of the observed FC was scored by the Tukey test with the threshold set to P < 0.05. NA (concentration below the detection limit).

### Sheet: L_D FC
	Relative Change (L/D fold change)				Significance (P)				Average abundance (pmol/OD750)							Standard deviation of abundance (pmol/OD750)							WT L	WT L	WT L	WT D	WT D	WT D	ΔkaiAB1C1 L	ΔkaiAB1C1 L	ΔkaiAB1C1 L	ΔkaiAB1C1 D	ΔkaiAB1C1 D	ΔkaiAB1C1 D	ΔrpaA L	ΔrpaA L	ΔrpaA L	ΔrpaA D	ΔrpaA D	ΔrpaA D
	WT	ΔkaiAB1C1	ΔrpaA		WT	ΔkaiAB1C1	ΔrpaA		WT L	WT D	ΔkaiAB1C1 L	ΔkaiAB1C1 D	ΔrpaA L	ΔrpaA D		WT L	WT D	ΔkaiAB1C1 L	ΔkaiAB1C1 D	ΔrpaA L	ΔrpaA D		(pmol/OD750)	(pmol/OD750)	(pmol/OD750)	(pmol/OD750)	(pmol/OD750)	(pmol/OD750)	(pmol/OD750)	(pmol/OD750)	(pmol/OD750)	(pmol/OD750)	(pmol/OD750)	(pmol/OD750)	(pmol/OD750)	(pmol/OD750)	(pmol/OD750)	(pmol/OD750)	(pmol/OD750)	(pmol/OD750)
NADP (pmol/ OD750)	1.3552	0.888387	0.950377		0.994878	0.999889	0.993395		454.206	335.157	207.594	233.675	243.976	256.715		211.149	63.1805	164.624	145.15	75.137	202.634		402.581	686.38	273.656	382.458	359.608	263.405	60.0601	385.171	177.551	167.638	400.102	133.285	322.435	236.821	172.673	489.747	121.964	158.434
NADPH (pmol/ OD750)	2.61173	0.640975	0.765751		0.349977	1	0.999998		161.658	61.8969	167.493	261.31	129.343	168.911		98.1414	71.669	46.5014	153.752	44.4626	65.036		62.9877	259.262	162.724	11.2193	112.575	NA	161.286	124.407	216.786	161.825	438.398	183.707	166.607	141.297	80.126	180.258	227.526	98.9475
NAD (pmol/ OD750)	2.33686	0.857431	1.26197		0.248884	0.984462	0.979394		366.467	156.821	218.176	254.453	370.882	293.892		132.696	51.4167	125.08	123.866	76.6575	65.3384		262.279	321.263	515.859	192.726	179.817	97.9194	74.4637	302.483	277.582	171.511	396.837	195.013	386.605	438.459	287.582	351.485	222.889	307.302
NADPH/ NADP	3.25147	1.22971	0.5519		0.37336	0.999998	1		0.376272	0.115724	1.4098	1.14645	0.525797	0.952703		0.219089	0.171328	1.19247	0.211107	0.0667674	0.800849		0.15646	0.377724	0.594631	0.0293348	0.313048	0.00478795	2.68541	0.322992	1.22098	0.965325	1.09572	1.37829	0.516717	0.59664	0.464034	0.368064	1.86551	0.624534
NADP/ NAD	0.629563	1.0189	0.803934		0.535486	0.999014	1		1.40064	2.22478	0.906522	0.889706	0.658189	0.81871		0.811387	0.402982	0.328475	0.179268	0.155228	0.497918		1.53493	2.1365	0.530486	1.98447	1.99986	2.69002	0.806569	1.27336	0.639634	0.97742	1.00823	0.68347	0.834016	0.540122	0.60043	1.39337	0.547199	0.515565

### Sheet: Mutant_WT FC
	Relative Change (Mutant/WT fold change)					Significance (P)					Average abundance (pmol/OD750)							Standard deviation of abundance (pmol/OD750)							WT L	WT L	WT L	WT D	WT D	WT D	ΔkaiAB1C1 L	ΔkaiAB1C1 L	ΔkaiAB1C1 L	ΔkaiAB1C1 D	ΔkaiAB1C1 D	ΔkaiAB1C1 D	ΔrpaA L	ΔrpaA L	ΔrpaA L	ΔrpaA D	ΔrpaA D	ΔrpaA D
	ΔkaiAB1C1 vs WT_light	ΔkaiAB1C1 vs WT_dark	ΔrpaA vs WT_light	ΔrpaA vs WT_dark		ΔkaiAB1C1 vs WT_light	ΔkaiAB1C1 vs WT_dark	ΔrpaA vs WT_light	ΔrpaA vs WT_dark		WT L	WT D	ΔkaiAB1C1 L	ΔkaiAB1C1 D	ΔrpaA L	ΔrpaA D		WT L	WT D	ΔkaiAB1C1 L	ΔkaiAB1C1 D	ΔrpaA L	ΔrpaA D		(pmol/OD750)	(pmol/OD750)	(pmol/OD750)	(pmol/OD750)	(pmol/OD750)	(pmol/OD750)	(pmol/OD750)	(pmol/OD750)	(pmol/OD750)	(pmol/OD750)	(pmol/OD750)	(pmol/OD750)	(pmol/OD750)	(pmol/OD750)	(pmol/OD750)	(pmol/OD750)	(pmol/OD750)	(pmol/OD750)
NADP (pmol/ OD750)	0.457048	0.697211	0.537149	0.765955		0.826941	0.932279	0.391495	0.92066		454.206	335.157	207.594	233.675	243.976	256.715		211.149	63.1805	164.624	145.15	75.137	202.634		402.581	686.38	273.656	382.458	359.608	263.405	60.0601	385.171	177.551	167.638	400.102	133.285	322.435	236.821	172.673	489.747	121.964	158.434
NADPH (pmol/ OD750)	1.0361	4.2217	0.800105	2.7289		1	0.332159	1	0.286318		161.658	61.8969	167.493	261.31	129.343	168.911		98.1414	71.669	46.5014	153.752	44.4626	65.036		62.9877	259.262	162.724	11.2193	112.575	NA	161.286	124.407	216.786	161.825	438.398	183.707	166.607	141.297	80.126	180.258	227.526	98.9475
NAD (pmol/ OD750)	0.59535	1.62258	1.01205	1.87406		0.999998	0.499057	0.509354	0.802873		366.467	156.821	218.176	254.453	370.882	293.892		132.696	51.4167	125.08	123.866	76.6575	65.3384		262.279	321.263	515.859	192.726	179.817	97.9194	74.4637	302.483	277.582	171.511	396.837	195.013	386.605	438.459	287.582	351.485	222.889	307.302
NADPH/ NADP	3.74675	9.90675	1.39739	8.23257		0.999993	0.273811	0.999461	0.232943		0.376272	0.115724	1.4098	1.14645	0.525797	0.952703		0.219089	0.171328	1.19247	0.211107	0.0667674	0.800849		0.15646	0.377724	0.594631	0.0293348	0.313048	0.00478795	2.68541	0.322992	1.22098	0.965325	1.09572	1.37829	0.516717	0.59664	0.464034	0.368064	1.86551	0.624534
NADP/ NAD	0.64722	0.399907	0.46992	0.367995		0.510341	0.0696128	0.930377	0.159294		1.40064	2.22478	0.906522	0.889706	0.658189	0.81871		0.811387	0.402982	0.328475	0.179268	0.155228	0.497918		1.53493	2.1365	0.530486	1.98447	1.99986	2.69002	0.806569	1.27336	0.639634	0.97742	1.00823	0.68347	0.834016	0.540122	0.60043	1.39337	0.547199	0.515565
